# Amplicon sequencing of variable 16S rRNA and ITS2 regions reveal honeybee susceptibility to diseases resulted of their dietary preferences under anthropogenic landforms

**DOI:** 10.1101/2021.01.28.428626

**Authors:** Aneta A. Ptaszyńska, Przemysław Latoch, Paul J. Hurd, Andrew Polaszek, Joanna Michalska-Madej, Łukasz Grochowalski, Dominik Strapagiel, Sebastian Gnat, Daniel Załuski, Marek Gancarz, Robert Rusinek, Patcharin Krutmuang, Raquel Martín Hernández, Mariano Higes Pascual, Agata L. Starosta

**Affiliations:** Department of Immunobiology, Institute of Biological Sciences, Faculty of Biology and Biotechnology, Maria Curie-Skłodowska University, Akademicka 19 Str., 20-033 Lublin, Poland; School of Biological and Chemical Sciences, Queen Mary University of London, London, E1 4NS, United Kingdom; Polish-Japanese Academy of Information Technology, Koszykowa 86 st., 02-008 Warsaw, Poland; Laboratory of Gene Expression, ECOTECH-Complex, Maria Curie-Sklodowska University, ul. Gleboka 39, 20-612 Lublin, Poland; Department of Life Sciences, Insects Division, Natural History Museum, London SW7 5BD UK; Biobank Lab, Department of Molecular Biophysics, Faculty of Biology and Environmental Protection, University of Łódź, Pilarskiego 14/16, 90-231 Łódź, Poland; University of Life Sciences, Faculty of Veterinary Medicine, Institute of Preclinical Veterinary Sciences, Department of Veterinary Microbiology, Akademicka 12, 20-033 Lublin, Poland; Department of Pharmaceutical Botany and Pharmacognosy, Ludwik Rydygier Collegium Medicum, Nicolaus Copernicus University, Marie Curie-Skłodowska 9, 85-094 Bydgoszcz, Poland; Institute of Agrophysics, Polish Academy of Sciences, Doświadczalna 4 Str., 20-290 Lublin, Poland; Faculty of Production and Power Engineering, University of Agriculture in Kraków, Balicka 116B, 30-149 Kraków, Poland; Department of Entomology and Plant Pathology, Faculty of Agriculture, Chiang Mai University, 50200, Thailand; Research Center of Microbial Diversity and Sustainable Utilization, Faculty of Science, Chiang Mai University, Chiang Mai 50200, Thailand; IRIAF. Instituto Regional de Investigación y Desarrollo Agroalimentario y Forestal, Laboratorio de Patología Apícola, Centro de Investigación Apícola y Agroambiental (CIAPA), Consejería de Agricultura de la Junta de Comunidades de Castilla-La Mancha, Camino de San Martín s/n, 19180 Marchamalo, Spain; Instituto de Recursos Humanos para la Ciencia y la Tecnología (INCRECYT-FEDER), Fundación Parque Científico y Tecnológico de Castilla—La Mancha, 02006 Albacete, Spain; Department of Molecular Biology, Institute of Biological Sciences, Maria Curie-Sklodowska University, Akademicka 19 Str., 20-033 Lublin, Poland

**Keywords:** *Apis mellifera*, 16S rRNA, ITR2, NGS, *Nosema apis*, *Nosema ceranae*, *Nosema bombi*, *Acarapis woodi*, Trypanosomatida, *Crithidia* spp., neogregarines, *Apicystis* spp., antropocene, insectageddon, urban area, urban environment, bee biology

## Abstract

European *Apis mellifera* and Asian *Apis cerana* honeybees, are essential crop pollinators. Microbiome studies can provide complex information on health and fitness of these insects in relation to environmental changes, and plant availability. Amplicon sequencing of variable regions of 16S rRNA and internally transcribed spacers (ITSs) allow identification of the metabiome. These methods provide a tool for monitoring otherwise uncultured microbes isolated from the gut of the honeybees. They also help monitor the composition of the gut fungi and, intriguingly, pollens collected by the insect. Here, we present data from amplicon sequencing of the 16S rRNA and ITS2 regions from honeybees collected at various time points from anthropogenic landforms as urban areas in Poland, UK, Spain, Greece, and Thailand. We have analysed microbial composition of honeybee intestine as well as fungi and pollens. We conclude that differences between samples were mainly influenced by the bacteria, plant pollens and fungi, respectively. Moreover, honeybees feeding on a honeydew diet, mainly based on sugars, were more prone to fungal pathogens (*Nosema ceranae*) and neogregarines. Finally, the period when honeybees switch to the winter generation (longer-lived forager honeybees) is the most sensitive to diet perturbations and hence pathogens attack, for the whole beekeeping season. It is possible that evolutionary adaptation of bees fails to benefit them in the modern anthropomorphised environment.
