## Supplementary materials for "Amplicon sequencing of variable 16S rRNA and ITS2 regions reveal honeybee susceptibility to diseases resulted of their dietary preferences under anthropogenic landforms"

### Sheet: level1
index	PL1(1)	PL1(2)	PL1(3)	PL2(1)	PL2(2)	PL3(2)	PL3(3)	PL4(1)	PL4(2)	PL4(3)	PL5(1)	PL5(2)	PL5(3)	PL6(1)	PL6(2)	PL6(3)
Country	Poland	Poland	Poland	Poland	Poland	Poland	Poland	Poland	Poland	Poland	Poland	Poland	Poland	Poland	Poland	Poland
Species	Apis mellifera	Apis mellifera	Apis mellifera	Apis mellifera	Apis mellifera	Apis mellifera	Apis mellifera	Apis mellifera	Apis mellifera	Apis mellifera	Apis mellifera	Apis mellifera	Apis mellifera	Apis mellifera	Apis mellifera	Apis mellifera
D_0__Bacteria	14096	14096	14096	14096	14096	14096	14096	14096	14096	14096	14096	14096	14096	14096	14096	14096

### Sheet: level2
index	PL1(1)	PL1(2)	PL1(3)	PL2(1)	PL2(2)	PL3(2)	PL3(3)	PL4(1)	PL4(2)	PL4(3)	PL5(1)	PL5(2)	PL5(3)	PL6(1)	PL6(2)	PL6(3)
Country	Poland	Poland	Poland	Poland	Poland	Poland	Poland	Poland	Poland	Poland	Poland	Poland	Poland	Poland	Poland	Poland
Species	Apis mellifera	Apis mellifera	Apis mellifera	Apis mellifera	Apis mellifera	Apis mellifera	Apis mellifera	Apis mellifera	Apis mellifera	Apis mellifera	Apis mellifera	Apis mellifera	Apis mellifera	Apis mellifera	Apis mellifera	Apis mellifera
D_0__Bacteria;D_1__Actinobacteria	53	51	51	267	317	33	33	138	159	165	125	130	134	1127	1298	1247
D_0__Bacteria;D_1__Bacteroidetes	1	3	4	147	192	755	918	0	1	3	715	688	576	5	0	6
D_0__Bacteria;D_1__Cyanobacteria	0	0	1	0	1	16	13	3	0	0	0	0	0	0	5	4
D_0__Bacteria;D_1__Firmicutes	2989	3021	3015	6233	5894	1340	1496	2807	2601	2763	6037	6253	6447	9309	9105	9230
D_0__Bacteria;D_1__Proteobacteria	11053	11019	11025	7447	7692	11952	11634	11146	11331	11164	7212	7021	6935	3654	3688	3600
D_0__Bacteria;D_1__Verrucomicrobia	0	0	0	0	0	0	0	0	0	0	0	0	0	0	0	5
D_0__Bacteria;__	0	2	0	2	0	0	2	2	4	1	7	4	4	1	0	4

### Sheet: level3
index	PL1(1)	PL1(2)	PL1(3)	PL2(1)	PL2(2)	PL3(2)	PL3(3)	PL4(1)	PL4(2)	PL4(3)	PL5(1)	PL5(2)	PL5(3)	PL6(1)	PL6(2)	PL6(3)
Country	Poland	Poland	Poland	Poland	Poland	Poland	Poland	Poland	Poland	Poland	Poland	Poland	Poland	Poland	Poland	Poland
Species	Apis mellifera	Apis mellifera	Apis mellifera	Apis mellifera	Apis mellifera	Apis mellifera	Apis mellifera	Apis mellifera	Apis mellifera	Apis mellifera	Apis mellifera	Apis mellifera	Apis mellifera	Apis mellifera	Apis mellifera	Apis mellifera
D_0__Bacteria;D_1__Actinobacteria;D_2__Acidimicrobiia	0	0	0	0	0	0	0	0	0	0	0	0	0	0	0	1
D_0__Bacteria;D_1__Actinobacteria;D_2__Actinobacteria	53	51	51	267	317	33	33	138	159	165	125	130	134	1127	1298	1246
D_0__Bacteria;D_1__Bacteroidetes;D_2__Bacteroidia	1	3	4	147	192	755	918	0	1	3	715	688	576	5	0	6
D_0__Bacteria;D_1__Cyanobacteria;D_2__Oxyphotobacteria	0	0	1	0	1	16	13	3	0	0	0	0	0	0	5	4
D_0__Bacteria;D_1__Firmicutes;D_2__Bacilli	2989	3021	3015	6233	5894	1337	1496	2807	2601	2763	6037	6253	6447	9309	9105	9230
D_0__Bacteria;D_1__Firmicutes;D_2__Clostridia	0	0	0	0	0	3	0	0	0	0	0	0	0	0	0	0
D_0__Bacteria;D_1__Proteobacteria;D_2__Alphaproteobacteria	9030	9012	8970	2871	3039	401	472	4035	4024	3897	2798	2657	2569	2605	2721	2699
D_0__Bacteria;D_1__Proteobacteria;D_2__Gammaproteobacteria	2023	2007	2055	4576	4653	11551	11162	7111	7307	7267	4414	4364	4366	1049	967	901
D_0__Bacteria;D_1__Verrucomicrobia;D_2__Verrucomicrobiae	0	0	0	0	0	0	0	0	0	0	0	0	0	0	0	5
D_0__Bacteria;__;__	0	2	0	2	0	0	2	2	4	1	7	4	4	1	0	4

### Sheet: level4
index	PL1(1)	PL1(2)	PL1(3)	PL2(1)	PL2(2)	PL3(2)	PL3(3)	PL4(1)	PL4(2)	PL4(3)	PL5(1)	PL5(2)	PL5(3)	PL6(1)	PL6(2)	PL6(3)
Country	Poland	Poland	Poland	Poland	Poland	Poland	Poland	Poland	Poland	Poland	Poland	Poland	Poland	Poland	Poland	Poland
Species	Apis mellifera	Apis mellifera	Apis mellifera	Apis mellifera	Apis mellifera	Apis mellifera	Apis mellifera	Apis mellifera	Apis mellifera	Apis mellifera	Apis mellifera	Apis mellifera	Apis mellifera	Apis mellifera	Apis mellifera	Apis mellifera
D_0__Bacteria;D_1__Actinobacteria;D_2__Acidimicrobiia;D_3__Microtrichales	0	0	0	0	0	0	0	0	0	0	0	0	0	0	0	1
D_0__Bacteria;D_1__Actinobacteria;D_2__Actinobacteria;D_3__Bifidobacteriales	53	48	51	267	317	33	33	138	159	165	120	130	134	1127	1298	1246
D_0__Bacteria;D_1__Actinobacteria;D_2__Actinobacteria;D_3__Corynebacteriales	0	0	0	0	0	0	0	0	0	0	3	0	0	0	0	0
D_0__Bacteria;D_1__Actinobacteria;D_2__Actinobacteria;D_3__Frankiales	0	3	0	0	0	0	0	0	0	0	0	0	0	0	0	0
D_0__Bacteria;D_1__Actinobacteria;D_2__Actinobacteria;D_3__Micrococcales	0	0	0	0	0	0	0	0	0	0	2	0	0	0	0	0
D_0__Bacteria;D_1__Bacteroidetes;D_2__Bacteroidia;D_3__Bacteroidales	0	0	0	83	114	0	0	0	0	0	0	0	0	0	0	0
D_0__Bacteria;D_1__Bacteroidetes;D_2__Bacteroidia;D_3__Chitinophagales	1	0	0	0	0	0	0	0	0	0	0	0	0	0	0	0
D_0__Bacteria;D_1__Bacteroidetes;D_2__Bacteroidia;D_3__Cytophagales	0	3	0	0	0	0	0	0	0	0	2	0	0	0	0	3
D_0__Bacteria;D_1__Bacteroidetes;D_2__Bacteroidia;D_3__Flavobacteriales	0	0	4	64	78	755	918	0	1	3	713	688	575	5	0	3
D_0__Bacteria;D_1__Bacteroidetes;D_2__Bacteroidia;D_3__Sphingobacteriales	0	0	0	0	0	0	0	0	0	0	0	0	1	0	0	0
D_0__Bacteria;D_1__Cyanobacteria;D_2__Oxyphotobacteria;D_3__Chloroplast	0	0	0	0	1	16	13	3	0	0	0	0	0	0	0	4
D_0__Bacteria;D_1__Cyanobacteria;D_2__Oxyphotobacteria;D_3__Nostocales	0	0	1	0	0	0	0	0	0	0	0	0	0	0	0	0
D_0__Bacteria;D_1__Cyanobacteria;D_2__Oxyphotobacteria;D_3__Synechococcales	0	0	0	0	0	0	0	0	0	0	0	0	0	0	5	0
D_0__Bacteria;D_1__Firmicutes;D_2__Bacilli;D_3__Lactobacillales	2989	3021	3015	6233	5894	1337	1496	2807	2601	2763	6037	6253	6447	9309	9105	9230
D_0__Bacteria;D_1__Firmicutes;D_2__Clostridia;D_3__Clostridiales	0	0	0	0	0	3	0	0	0	0	0	0	0	0	0	0
D_0__Bacteria;D_1__Proteobacteria;D_2__Alphaproteobacteria;D_3__Acetobacterales	615	608	597	2140	2171	62	68	178	161	174	1101	958	999	853	914	936
D_0__Bacteria;D_1__Proteobacteria;D_2__Alphaproteobacteria;D_3__Rhizobiales	8415	8404	8373	731	868	339	404	3857	3863	3723	1697	1696	1570	1752	1807	1761
D_0__Bacteria;D_1__Proteobacteria;D_2__Alphaproteobacteria;D_3__SAR11 clade	0	0	0	0	0	0	0	0	0	0	0	3	0	0	0	2
D_0__Bacteria;D_1__Proteobacteria;D_2__Gammaproteobacteria;D_3__Betaproteobacteriales	1038	1028	1022	639	701	3339	3451	2177	2308	2241	337	336	287	155	166	179
D_0__Bacteria;D_1__Proteobacteria;D_2__Gammaproteobacteria;D_3__Enterobacteriales	0	0	0	0	0	0	0	13	6	4	54	35	44	0	0	0
D_0__Bacteria;D_1__Proteobacteria;D_2__Gammaproteobacteria;D_3__Orbales	985	979	1033	3934	3952	8198	7707	4921	4993	5022	4019	3990	4024	894	801	722
D_0__Bacteria;D_1__Proteobacteria;D_2__Gammaproteobacteria;D_3__Pasteurellales	0	0	0	0	0	0	0	0	0	0	0	0	0	0	0	0
D_0__Bacteria;D_1__Proteobacteria;D_2__Gammaproteobacteria;D_3__Pseudomonadales	0	0	0	3	0	14	4	0	0	0	4	3	11	0	0	0
D_0__Bacteria;D_1__Verrucomicrobia;D_2__Verrucomicrobiae;D_3__uncultured	0	0	0	0	0	0	0	0	0	0	0	0	0	0	0	5
D_0__Bacteria;__;__;__	0	2	0	2	0	0	2	2	4	1	7	4	4	1	0	4

### Sheet: level5
index	PL1(1)	PL1(2)	PL1(3)	PL2(1)	PL2(2)	PL3(2)	PL3(3)	PL4(1)	PL4(2)	PL4(3)	PL5(1)	PL5(2)	PL5(3)	PL6(1)	PL6(2)	PL6(3)
Country	Poland	Poland	Poland	Poland	Poland	Poland	Poland	Poland	Poland	Poland	Poland	Poland	Poland	Poland	Poland	Poland
Species	Apis mellifera	Apis mellifera	Apis mellifera	Apis mellifera	Apis mellifera	Apis mellifera	Apis mellifera	Apis mellifera	Apis mellifera	Apis mellifera	Apis mellifera	Apis mellifera	Apis mellifera	Apis mellifera	Apis mellifera	Apis mellifera
D_0__Bacteria;D_1__Actinobacteria;D_2__Acidimicrobiia;D_3__Microtrichales;D_4__uncultured	0	0	0	0	0	0	0	0	0	0	0	0	0	0	0	1
D_0__Bacteria;D_1__Actinobacteria;D_2__Actinobacteria;D_3__Bifidobacteriales;D_4__Bifidobacteriaceae	53	48	51	267	317	33	33	138	159	165	120	130	134	1127	1298	1246
D_0__Bacteria;D_1__Actinobacteria;D_2__Actinobacteria;D_3__Corynebacteriales;D_4__Nocardiaceae	0	0	0	0	0	0	0	0	0	0	3	0	0	0	0	0
D_0__Bacteria;D_1__Actinobacteria;D_2__Actinobacteria;D_3__Frankiales;D_4__Sporichthyaceae	0	3	0	0	0	0	0	0	0	0	0	0	0	0	0	0
D_0__Bacteria;D_1__Actinobacteria;D_2__Actinobacteria;D_3__Micrococcales;D_4__Microbacteriaceae	0	0	0	0	0	0	0	0	0	0	2	0	0	0	0	0
D_0__Bacteria;D_1__Bacteroidetes;D_2__Bacteroidia;D_3__Bacteroidales;D_4__Dysgonomonadaceae	0	0	0	83	114	0	0	0	0	0	0	0	0	0	0	0
D_0__Bacteria;D_1__Bacteroidetes;D_2__Bacteroidia;D_3__Chitinophagales;D_4__Chitinophagaceae	1	0	0	0	0	0	0	0	0	0	0	0	0	0	0	0
D_0__Bacteria;D_1__Bacteroidetes;D_2__Bacteroidia;D_3__Cytophagales;D_4__Cyclobacteriaceae	0	3	0	0	0	0	0	0	0	0	0	0	0	0	0	0
D_0__Bacteria;D_1__Bacteroidetes;D_2__Bacteroidia;D_3__Cytophagales;D_4__Spirosomaceae	0	0	0	0	0	0	0	0	0	0	2	0	0	0	0	3
D_0__Bacteria;D_1__Bacteroidetes;D_2__Bacteroidia;D_3__Flavobacteriales;D_4__Flavobacteriaceae	0	0	4	0	0	0	0	0	0	2	1	0	0	5	0	3
D_0__Bacteria;D_1__Bacteroidetes;D_2__Bacteroidia;D_3__Flavobacteriales;D_4__Weeksellaceae	0	0	0	64	78	755	918	0	1	1	712	688	575	0	0	0
D_0__Bacteria;D_1__Bacteroidetes;D_2__Bacteroidia;D_3__Sphingobacteriales;D_4__Sphingobacteriaceae	0	0	0	0	0	0	0	0	0	0	0	0	1	0	0	0
D_0__Bacteria;D_1__Cyanobacteria;D_2__Oxyphotobacteria;D_3__Chloroplast;__	0	0	0	0	1	16	13	3	0	0	0	0	0	0	0	4
D_0__Bacteria;D_1__Cyanobacteria;D_2__Oxyphotobacteria;D_3__Nostocales;D_4__Phormidiaceae	0	0	1	0	0	0	0	0	0	0	0	0	0	0	0	0
D_0__Bacteria;D_1__Cyanobacteria;D_2__Oxyphotobacteria;D_3__Synechococcales;D_4__Cyanobiaceae	0	0	0	0	0	0	0	0	0	0	0	0	0	0	5	0
D_0__Bacteria;D_1__Firmicutes;D_2__Bacilli;D_3__Lactobacillales;D_4__Lactobacillaceae	2989	3021	3015	6233	5894	1337	1496	2807	2601	2763	6037	6253	6447	9309	9105	9230
D_0__Bacteria;D_1__Firmicutes;D_2__Clostridia;D_3__Clostridiales;D_4__Lachnospiraceae	0	0	0	0	0	3	0	0	0	0	0	0	0	0	0	0
D_0__Bacteria;D_1__Proteobacteria;D_2__Alphaproteobacteria;D_3__Acetobacterales;D_4__Acetobacteraceae	615	608	597	2140	2171	62	68	178	161	174	1101	958	999	853	914	936
D_0__Bacteria;D_1__Proteobacteria;D_2__Alphaproteobacteria;D_3__Rhizobiales;D_4__Rhizobiaceae	8415	8404	8373	731	868	339	404	3857	3863	3723	1697	1696	1570	1752	1807	1761
D_0__Bacteria;D_1__Proteobacteria;D_2__Alphaproteobacteria;D_3__SAR11 clade;D_4__Clade III	0	0	0	0	0	0	0	0	0	0	0	3	0	0	0	2
D_0__Bacteria;D_1__Proteobacteria;D_2__Gammaproteobacteria;D_3__Betaproteobacteriales;D_4__Burkholderiaceae	0	0	2	0	0	0	0	0	0	0	0	8	2	0	0	0
D_0__Bacteria;D_1__Proteobacteria;D_2__Gammaproteobacteria;D_3__Betaproteobacteriales;D_4__Methylophilaceae	0	0	0	0	0	0	0	0	0	0	3	0	0	0	0	0
D_0__Bacteria;D_1__Proteobacteria;D_2__Gammaproteobacteria;D_3__Betaproteobacteriales;D_4__Neisseriaceae	1038	1028	1020	639	701	3339	3451	2177	2308	2241	334	328	285	155	166	179
D_0__Bacteria;D_1__Proteobacteria;D_2__Gammaproteobacteria;D_3__Enterobacteriales;D_4__Enterobacteriaceae	0	0	0	0	0	0	0	13	6	4	54	35	44	0	0	0
D_0__Bacteria;D_1__Proteobacteria;D_2__Gammaproteobacteria;D_3__Orbales;D_4__Orbaceae	985	979	1033	3934	3952	8198	7707	4921	4993	5022	4019	3990	4024	894	801	722
D_0__Bacteria;D_1__Proteobacteria;D_2__Gammaproteobacteria;D_3__Pseudomonadales;D_4__Moraxellaceae	0	0	0	0	0	0	0	0	0	0	1	0	2	0	0	0
D_0__Bacteria;D_1__Proteobacteria;D_2__Gammaproteobacteria;D_3__Pseudomonadales;D_4__Pseudomonadaceae	0	0	0	3	0	14	4	0	0	0	3	3	9	0	0	0
D_0__Bacteria;D_1__Verrucomicrobia;D_2__Verrucomicrobiae;D_3__uncultured;D_4__uncultured Opitutae bacterium	0	0	0	0	0	0	0	0	0	0	0	0	0	0	0	5
D_0__Bacteria;__;__;__;__	0	2	0	2	0	0	2	2	4	1	7	4	4	1	0	4

### Sheet: level6
index	PL1(1)	PL1(2)	PL1(3)	PL2(1)	PL2(2)	PL3(2)	PL3(3)	PL4(1)	PL4(2)	PL4(3)	PL5(1)	PL5(2)	PL5(3)	PL6(1)	PL6(2)	PL6(3)
Country	Poland	Poland	Poland	Poland	Poland	Poland	Poland	Poland	Poland	Poland	Poland	Poland	Poland	Poland	Poland	Poland
Species	Apis mellifera	Apis mellifera	Apis mellifera	Apis mellifera	Apis mellifera	Apis mellifera	Apis mellifera	Apis mellifera	Apis mellifera	Apis mellifera	Apis mellifera	Apis mellifera	Apis mellifera	Apis mellifera	Apis mellifera	Apis mellifera
D_0__Bacteria;D_1__Actinobacteria;D_2__Acidimicrobiia;D_3__Microtrichales;D_4__uncultured;__	0	0	0	0	0	0	0	0	0	0	0	0	0	0	0	1
D_0__Bacteria;D_1__Actinobacteria;D_2__Actinobacteria;D_3__Bifidobacteriales;D_4__Bifidobacteriaceae;D_5__Bifidobacterium	53	48	51	267	317	33	33	138	159	165	120	130	134	1127	1298	1246
D_0__Bacteria;D_1__Actinobacteria;D_2__Actinobacteria;D_3__Corynebacteriales;D_4__Nocardiaceae;D_5__Rhodococcus	0	0	0	0	0	0	0	0	0	0	3	0	0	0	0	0
D_0__Bacteria;D_1__Actinobacteria;D_2__Actinobacteria;D_3__Frankiales;D_4__Sporichthyaceae;D_5__hgcI clade	0	3	0	0	0	0	0	0	0	0	0	0	0	0	0	0
D_0__Bacteria;D_1__Actinobacteria;D_2__Actinobacteria;D_3__Micrococcales;D_4__Microbacteriaceae;D_5__Curtobacterium	0	0	0	0	0	0	0	0	0	0	2	0	0	0	0	0
D_0__Bacteria;D_1__Bacteroidetes;D_2__Bacteroidia;D_3__Bacteroidales;D_4__Dysgonomonadaceae;D_5__Dysgonomonas	0	0	0	83	114	0	0	0	0	0	0	0	0	0	0	0
D_0__Bacteria;D_1__Bacteroidetes;D_2__Bacteroidia;D_3__Chitinophagales;D_4__Chitinophagaceae;D_5__Sediminibacterium	1	0	0	0	0	0	0	0	0	0	0	0	0	0	0	0
D_0__Bacteria;D_1__Bacteroidetes;D_2__Bacteroidia;D_3__Cytophagales;D_4__Cyclobacteriaceae;D_5__Algoriphagus	0	3	0	0	0	0	0	0	0	0	0	0	0	0	0	0
D_0__Bacteria;D_1__Bacteroidetes;D_2__Bacteroidia;D_3__Cytophagales;D_4__Spirosomaceae;D_5__Pseudarcicella	0	0	0	0	0	0	0	0	0	0	2	0	0	0	0	3
D_0__Bacteria;D_1__Bacteroidetes;D_2__Bacteroidia;D_3__Flavobacteriales;D_4__Flavobacteriaceae;D_5__Flavobacterium	0	0	4	0	0	0	0	0	0	2	1	0	0	5	0	3
D_0__Bacteria;D_1__Bacteroidetes;D_2__Bacteroidia;D_3__Flavobacteriales;D_4__Weeksellaceae;D_5__Apibacter	0	0	0	64	78	755	918	0	1	1	712	686	575	0	0	0
D_0__Bacteria;D_1__Bacteroidetes;D_2__Bacteroidia;D_3__Flavobacteriales;D_4__Weeksellaceae;D_5__Chryseobacterium	0	0	0	0	0	0	0	0	0	0	0	2	0	0	0	0
D_0__Bacteria;D_1__Bacteroidetes;D_2__Bacteroidia;D_3__Sphingobacteriales;D_4__Sphingobacteriaceae;D_5__Pedobacter	0	0	0	0	0	0	0	0	0	0	0	0	1	0	0	0
D_0__Bacteria;D_1__Cyanobacteria;D_2__Oxyphotobacteria;D_3__Chloroplast;__;__	0	0	0	0	1	16	13	3	0	0	0	0	0	0	0	4
D_0__Bacteria;D_1__Cyanobacteria;D_2__Oxyphotobacteria;D_3__Nostocales;D_4__Phormidiaceae;D_5__Tychonema CCAP 1459-11B	0	0	1	0	0	0	0	0	0	0	0	0	0	0	0	0
D_0__Bacteria;D_1__Cyanobacteria;D_2__Oxyphotobacteria;D_3__Synechococcales;D_4__Cyanobiaceae;D_5__Cyanobium PCC-6307	0	0	0	0	0	0	0	0	0	0	0	0	0	0	5	0
D_0__Bacteria;D_1__Firmicutes;D_2__Bacilli;D_3__Lactobacillales;D_4__Lactobacillaceae;D_5__Lactobacillus	2989	3021	3015	6233	5894	1337	1496	2807	2601	2763	6037	6253	6447	9309	9105	9230
D_0__Bacteria;D_1__Firmicutes;D_2__Clostridia;D_3__Clostridiales;D_4__Lachnospiraceae;D_5__Fusicatenibacter	0	0	0	0	0	3	0	0	0	0	0	0	0	0	0	0
D_0__Bacteria;D_1__Proteobacteria;D_2__Alphaproteobacteria;D_3__Acetobacterales;D_4__Acetobacteraceae;D_5__Bombella	0	0	0	0	0	0	0	5	8	12	0	0	0	0	0	0
D_0__Bacteria;D_1__Proteobacteria;D_2__Alphaproteobacteria;D_3__Acetobacterales;D_4__Acetobacteraceae;D_5__Commensalibacter	615	608	597	2140	2171	62	68	173	153	162	1101	958	999	853	914	936
D_0__Bacteria;D_1__Proteobacteria;D_2__Alphaproteobacteria;D_3__Rhizobiales;D_4__Rhizobiaceae;__	8415	8404	8373	731	868	339	404	3857	3863	3723	1697	1696	1570	1752	1807	1761
D_0__Bacteria;D_1__Proteobacteria;D_2__Alphaproteobacteria;D_3__SAR11 clade;D_4__Clade III;D_5__uncultured bacterium	0	0	0	0	0	0	0	0	0	0	0	3	0	0	0	2
D_0__Bacteria;D_1__Proteobacteria;D_2__Gammaproteobacteria;D_3__Betaproteobacteriales;D_4__Burkholderiaceae;D_5__Massilia	0	0	0	0	0	0	0	0	0	0	0	7	2	0	0	0
D_0__Bacteria;D_1__Proteobacteria;D_2__Gammaproteobacteria;D_3__Betaproteobacteriales;D_4__Burkholderiaceae;D_5__Polaromonas	0	0	0	0	0	0	0	0	0	0	0	1	0	0	0	0
D_0__Bacteria;D_1__Proteobacteria;D_2__Gammaproteobacteria;D_3__Betaproteobacteriales;D_4__Burkholderiaceae;__	0	0	2	0	0	0	0	0	0	0	0	0	0	0	0	0
D_0__Bacteria;D_1__Proteobacteria;D_2__Gammaproteobacteria;D_3__Betaproteobacteriales;D_4__Methylophilaceae;D_5__Candidatus Methylopumilus	0	0	0	0	0	0	0	0	0	0	3	0	0	0	0	0
D_0__Bacteria;D_1__Proteobacteria;D_2__Gammaproteobacteria;D_3__Betaproteobacteriales;D_4__Neisseriaceae;D_5__Snodgrassella	1038	1028	1020	639	701	3339	3451	2177	2308	2241	334	328	285	155	166	179
D_0__Bacteria;D_1__Proteobacteria;D_2__Gammaproteobacteria;D_3__Enterobacteriales;D_4__Enterobacteriaceae;D_5__Serratia	0	0	0	0	0	0	0	13	6	4	54	35	39	0	0	0
D_0__Bacteria;D_1__Proteobacteria;D_2__Gammaproteobacteria;D_3__Enterobacteriales;D_4__Enterobacteriaceae;__	0	0	0	0	0	0	0	0	0	0	0	0	5	0	0	0
D_0__Bacteria;D_1__Proteobacteria;D_2__Gammaproteobacteria;D_3__Orbales;D_4__Orbaceae;D_5__Frischella	0	0	0	132	125	349	324	0	0	0	0	0	0	19	20	14
D_0__Bacteria;D_1__Proteobacteria;D_2__Gammaproteobacteria;D_3__Orbales;D_4__Orbaceae;D_5__Gilliamella	985	979	1033	3802	3827	7849	7383	4921	4993	5022	4019	3990	4024	875	781	708
D_0__Bacteria;D_1__Proteobacteria;D_2__Gammaproteobacteria;D_3__Pseudomonadales;D_4__Moraxellaceae;D_5__Acinetobacter	0	0	0	0	0	0	0	0	0	0	0	0	2	0	0	0
D_0__Bacteria;D_1__Proteobacteria;D_2__Gammaproteobacteria;D_3__Pseudomonadales;D_4__Moraxellaceae;D_5__Alkanindiges	0	0	0	0	0	0	0	0	0	0	1	0	0	0	0	0
D_0__Bacteria;D_1__Proteobacteria;D_2__Gammaproteobacteria;D_3__Pseudomonadales;D_4__Pseudomonadaceae;D_5__Pseudomonas	0	0	0	3	0	14	4	0	0	0	3	3	9	0	0	0
D_0__Bacteria;D_1__Verrucomicrobia;D_2__Verrucomicrobiae;D_3__uncultured;D_4__uncultured Opitutae bacterium;D_5__uncultured Opitutae bacterium	0	0	0	0	0	0	0	0	0	0	0	0	0	0	0	5
D_0__Bacteria;__;__;__;__;__	0	2	0	2	0	0	2	2	4	1	7	4	4	1	0	4

### Sheet: level7
index	PL1(1)	PL1(2)	PL1(3)	PL2(1)	PL2(2)	PL3(2)	PL3(3)	PL4(1)	PL4(2)	PL4(3)	PL5(1)	PL5(2)	PL5(3)	PL6(1)	PL6(2)	PL6(3)
Country	Poland	Poland	Poland	Poland	Poland	Poland	Poland	Poland	Poland	Poland	Poland	Poland	Poland	Poland	Poland	Poland
Species	Apis mellifera	Apis mellifera	Apis mellifera	Apis mellifera	Apis mellifera	Apis mellifera	Apis mellifera	Apis mellifera	Apis mellifera	Apis mellifera	Apis mellifera	Apis mellifera	Apis mellifera	Apis mellifera	Apis mellifera	Apis mellifera
D_0__Bacteria;D_1__Actinobacteria;D_2__Acidimicrobiia;D_3__Microtrichales;D_4__uncultured;__;__	0	0	0	0	0	0	0	0	0	0	0	0	0	0	0	1
D_0__Bacteria;D_1__Actinobacteria;D_2__Actinobacteria;D_3__Bifidobacteriales;D_4__Bifidobacteriaceae;D_5__Bifidobacterium;__	53	48	51	267	317	33	33	138	159	165	120	130	134	1127	1298	1246
D_0__Bacteria;D_1__Actinobacteria;D_2__Actinobacteria;D_3__Corynebacteriales;D_4__Nocardiaceae;D_5__Rhodococcus;__	0	0	0	0	0	0	0	0	0	0	3	0	0	0	0	0
D_0__Bacteria;D_1__Actinobacteria;D_2__Actinobacteria;D_3__Frankiales;D_4__Sporichthyaceae;D_5__hgcI clade;__	0	3	0	0	0	0	0	0	0	0	0	0	0	0	0	0
D_0__Bacteria;D_1__Actinobacteria;D_2__Actinobacteria;D_3__Micrococcales;D_4__Microbacteriaceae;D_5__Curtobacterium;__	0	0	0	0	0	0	0	0	0	0	2	0	0	0	0	0
D_0__Bacteria;D_1__Bacteroidetes;D_2__Bacteroidia;D_3__Bacteroidales;D_4__Dysgonomonadaceae;D_5__Dysgonomonas;D_6__uncultured Bacteroidetes bacterium	0	0	0	83	114	0	0	0	0	0	0	0	0	0	0	0
D_0__Bacteria;D_1__Bacteroidetes;D_2__Bacteroidia;D_3__Chitinophagales;D_4__Chitinophagaceae;D_5__Sediminibacterium;__	1	0	0	0	0	0	0	0	0	0	0	0	0	0	0	0
D_0__Bacteria;D_1__Bacteroidetes;D_2__Bacteroidia;D_3__Cytophagales;D_4__Cyclobacteriaceae;D_5__Algoriphagus;D_6__uncultured Hongiella sp,	0	3	0	0	0	0	0	0	0	0	0	0	0	0	0	0
D_0__Bacteria;D_1__Bacteroidetes;D_2__Bacteroidia;D_3__Cytophagales;D_4__Spirosomaceae;D_5__Pseudarcicella;D_6__uncultured Arcicella sp,	0	0	0	0	0	0	0	0	0	0	2	0	0	0	0	3
D_0__Bacteria;D_1__Bacteroidetes;D_2__Bacteroidia;D_3__Flavobacteriales;D_4__Flavobacteriaceae;D_5__Flavobacterium;__	0	0	4	0	0	0	0	0	0	2	1	0	0	5	0	3
D_0__Bacteria;D_1__Bacteroidetes;D_2__Bacteroidia;D_3__Flavobacteriales;D_4__Weeksellaceae;D_5__Apibacter;D_6__uncultured Bacteroidetes bacterium	0	0	0	64	78	755	918	0	1	1	712	686	575	0	0	0
D_0__Bacteria;D_1__Bacteroidetes;D_2__Bacteroidia;D_3__Flavobacteriales;D_4__Weeksellaceae;D_5__Chryseobacterium;D_6__Chryseobacterium piscium	0	0	0	0	0	0	0	0	0	0	0	2	0	0	0	0
D_0__Bacteria;D_1__Bacteroidetes;D_2__Bacteroidia;D_3__Sphingobacteriales;D_4__Sphingobacteriaceae;D_5__Pedobacter;__	0	0	0	0	0	0	0	0	0	0	0	0	1	0	0	0
D_0__Bacteria;D_1__Cyanobacteria;D_2__Oxyphotobacteria;D_3__Chloroplast;__;__;__	0	0	0	0	1	16	13	3	0	0	0	0	0	0	0	4
D_0__Bacteria;D_1__Cyanobacteria;D_2__Oxyphotobacteria;D_3__Nostocales;D_4__Phormidiaceae;D_5__Tychonema CCAP 1459-11B;__	0	0	1	0	0	0	0	0	0	0	0	0	0	0	0	0
D_0__Bacteria;D_1__Cyanobacteria;D_2__Oxyphotobacteria;D_3__Synechococcales;D_4__Cyanobiaceae;D_5__Cyanobium PCC-6307;__	0	0	0	0	0	0	0	0	0	0	0	0	0	0	5	0
D_0__Bacteria;D_1__Firmicutes;D_2__Bacilli;D_3__Lactobacillales;D_4__Lactobacillaceae;D_5__Lactobacillus;D_6__Lactobacillus apis	1537	1522	1511	1849	1851	1186	1315	1424	1373	1366	2450	2437	2468	701	635	690
D_0__Bacteria;D_1__Firmicutes;D_2__Bacilli;D_3__Lactobacillales;D_4__Lactobacillaceae;D_5__Lactobacillus;D_6__Lactobacillus kullabergensis	311	302	293	337	295	42	37	148	129	164	311	278	329	70	61	79
D_0__Bacteria;D_1__Firmicutes;D_2__Bacilli;D_3__Lactobacillales;D_4__Lactobacillaceae;D_5__Lactobacillus;D_6__Lactobacillus sp, SF6D	39	39	38	71	83	0	0	19	8	26	1	4	12	76	72	77
D_0__Bacteria;D_1__Firmicutes;D_2__Bacilli;D_3__Lactobacillales;D_4__Lactobacillaceae;D_5__Lactobacillus;D_6__uncultured Firmicutes bacterium	0	0	0	0	0	4	2	0	0	0	0	0	0	0	0	0
D_0__Bacteria;D_1__Firmicutes;D_2__Bacilli;D_3__Lactobacillales;D_4__Lactobacillaceae;D_5__Lactobacillus;__	1102	1158	1173	3976	3665	105	142	1216	1091	1207	3275	3534	3638	8462	8337	8384
D_0__Bacteria;D_1__Firmicutes;D_2__Clostridia;D_3__Clostridiales;D_4__Lachnospiraceae;D_5__Fusicatenibacter;__	0	0	0	0	0	3	0	0	0	0	0	0	0	0	0	0
D_0__Bacteria;D_1__Proteobacteria;D_2__Alphaproteobacteria;D_3__Acetobacterales;D_4__Acetobacteraceae;D_5__Bombella;__	0	0	0	0	0	0	0	5	8	12	0	0	0	0	0	0
D_0__Bacteria;D_1__Proteobacteria;D_2__Alphaproteobacteria;D_3__Acetobacterales;D_4__Acetobacteraceae;D_5__Commensalibacter;D_6__Apis mellifera (honey bee)	0	0	0	2140	2171	57	64	173	153	162	0	0	0	0	0	0
D_0__Bacteria;D_1__Proteobacteria;D_2__Alphaproteobacteria;D_3__Acetobacterales;D_4__Acetobacteraceae;D_5__Commensalibacter;__	615	608	597	0	0	5	4	0	0	0	1101	958	999	853	914	936
D_0__Bacteria;D_1__Proteobacteria;D_2__Alphaproteobacteria;D_3__Rhizobiales;D_4__Rhizobiaceae;__;__	8415	8404	8373	731	868	339	404	3857	3863	3723	1697	1696	1570	1752	1807	1761
D_0__Bacteria;D_1__Proteobacteria;D_2__Alphaproteobacteria;D_3__SAR11 clade;D_4__Clade III;D_5__uncultured bacterium;D_6__uncultured bacterium	0	0	0	0	0	0	0	0	0	0	0	3	0	0	0	2
D_0__Bacteria;D_1__Proteobacteria;D_2__Gammaproteobacteria;D_3__Betaproteobacteriales;D_4__Burkholderiaceae;D_5__Massilia;__	0	0	0	0	0	0	0	0	0	0	0	7	2	0	0	0
D_0__Bacteria;D_1__Proteobacteria;D_2__Gammaproteobacteria;D_3__Betaproteobacteriales;D_4__Burkholderiaceae;D_5__Polaromonas;__	0	0	0	0	0	0	0	0	0	0	0	1	0	0	0	0
D_0__Bacteria;D_1__Proteobacteria;D_2__Gammaproteobacteria;D_3__Betaproteobacteriales;D_4__Burkholderiaceae;__;__	0	0	2	0	0	0	0	0	0	0	0	0	0	0	0	0
D_0__Bacteria;D_1__Proteobacteria;D_2__Gammaproteobacteria;D_3__Betaproteobacteriales;D_4__Methylophilaceae;D_5__Candidatus Methylopumilus;D_6__uncultured bacterium	0	0	0	0	0	0	0	0	0	0	3	0	0	0	0	0
D_0__Bacteria;D_1__Proteobacteria;D_2__Gammaproteobacteria;D_3__Betaproteobacteriales;D_4__Neisseriaceae;D_5__Snodgrassella;D_6__uncultured beta proteobacterium	0	0	0	127	136	2818	2913	24	18	23	78	75	73	16	24	24
D_0__Bacteria;D_1__Proteobacteria;D_2__Gammaproteobacteria;D_3__Betaproteobacteriales;D_4__Neisseriaceae;D_5__Snodgrassella;__	1038	1028	1020	512	565	521	538	2153	2290	2218	256	253	212	139	142	155
D_0__Bacteria;D_1__Proteobacteria;D_2__Gammaproteobacteria;D_3__Enterobacteriales;D_4__Enterobacteriaceae;D_5__Serratia;__	0	0	0	0	0	0	0	13	6	4	54	35	39	0	0	0
D_0__Bacteria;D_1__Proteobacteria;D_2__Gammaproteobacteria;D_3__Enterobacteriales;D_4__Enterobacteriaceae;__;__	0	0	0	0	0	0	0	0	0	0	0	0	5	0	0	0
D_0__Bacteria;D_1__Proteobacteria;D_2__Gammaproteobacteria;D_3__Orbales;D_4__Orbaceae;D_5__Frischella;D_6__uncultured gamma proteobacterium	0	0	0	132	125	269	236	0	0	0	0	0	0	19	20	14
D_0__Bacteria;D_1__Proteobacteria;D_2__Gammaproteobacteria;D_3__Orbales;D_4__Orbaceae;D_5__Frischella;__	0	0	0	0	0	80	88	0	0	0	0	0	0	0	0	0
D_0__Bacteria;D_1__Proteobacteria;D_2__Gammaproteobacteria;D_3__Orbales;D_4__Orbaceae;D_5__Gilliamella;D_6__uncultured gamma proteobacterium	985	979	1033	3802	3827	7849	7383	4921	4993	5022	4019	3990	4024	875	781	708
D_0__Bacteria;D_1__Proteobacteria;D_2__Gammaproteobacteria;D_3__Pseudomonadales;D_4__Moraxellaceae;D_5__Acinetobacter;__	0	0	0	0	0	0	0	0	0	0	0	0	2	0	0	0
D_0__Bacteria;D_1__Proteobacteria;D_2__Gammaproteobacteria;D_3__Pseudomonadales;D_4__Moraxellaceae;D_5__Alkanindiges;D_6__uncultured bacterium	0	0	0	0	0	0	0	0	0	0	1	0	0	0	0	0
D_0__Bacteria;D_1__Proteobacteria;D_2__Gammaproteobacteria;D_3__Pseudomonadales;D_4__Pseudomonadaceae;D_5__Pseudomonas;__	0	0	0	3	0	14	4	0	0	0	3	3	9	0	0	0
D_0__Bacteria;D_1__Verrucomicrobia;D_2__Verrucomicrobiae;D_3__uncultured;D_4__uncultured Opitutae bacterium;D_5__uncultured Opitutae bacterium;D_6__uncultured Opitutae bacterium	0	0	0	0	0	0	0	0	0	0	0	0	0	0	0	5
D_0__Bacteria;__;__;__;__;__;__	0	2	0	2	0	0	2	2	4	1	7	4	4	1	0	4
